# Single-strain behavior predicts responses to environmental pH and osmolality in the gut microbiota

**DOI:** 10.1101/2022.08.31.505752

**Authors:** Katharine M. Ng, Sagar Pannu, Sijie Liu, Juan C. Burckhardt, Thad Hughes, William Van Treuren, Jen Nguyen, Kisa Naqvi, Bachviet Nguyen, Charlotte A. Clayton, Deanna M. Pepin, Samuel R. Collins, Carolina Tropini

## Abstract

Changes to gut environmental factors such as pH and osmolality due to disease or drugs correlate with major shifts in microbiome composition; however, we currently cannot predict which species can tolerate such changes or how the community will be affected. Here, we assessed the growth of 92 representative human gut bacterial strains spanning 28 families across multiple pH values and osmolalities *in vitro*. The ability to grow in extreme pH or osmolality conditions correlated with the availability of known stress response genes in many cases, but not all, indicating that novel pathways may participate in protecting against acid or osmotic stresses. Machine learning analysis uncovered genes or subsystems that are predictive of differential tolerance in either acid or osmotic stress. For osmotic stress, we corroborated the increased abundance of these genes *in vivo* during osmotic perturbation. The growth of specific taxa in limiting conditions in isolation *in vitro* correlated with survival in complex communities *in vitro* and in an *in vivo* mouse model of diet-induced intestinal acidification. Our data show that *in vitro* stress tolerance results are generalizable and that physical parameters may supersede interspecies interactions in determining the relative abundance of community members. Importantly, we provide an extensive resource for predicting shifts in microbial composition and gene abundance in complex perturbations. Furthermore, this work highlights the physical environment as a major driver of bacterial composition and the importance of performing physical measurements in animal and clinical studies to elucidate the drivers of shifts in microbiota abundance.

**Significance Statement:** Changes in pH and particle concentration (osmolality) commonly result from gut disease or the ingestion of common drugs, causing changes in bacterial growth and microbiota composition within the intestine. Thus far, the effects of physical parameters on the growth of intestinal bacterial taxa have not been well documented in the context of predicting microbiota community composition. To address this gap, we examined the growth of 92 bacterial species under varying pH and osmolality conditions. We found that physical parameters are key predictors of bacterial abundance in individual-strain cultures and in complex bacterial communities. Moreover, our results identified specific genes and pathways that are predictive of growth in specific environments. Together, these findings can aid in determining the effectiveness of microbiota therapies in gut environments subjected to various perturbations.
