## Supplemental Table 5 for "Single-strain behavior predicts responses to environmental pH and osmolality in the gut microbiota"

### Sheet: normalized_rate_data_pH
Genome_name	Phylum	Class	Order	Family	Genus	Species	GR_lowest_osmolality	GR_892_mOsm/kg	GR_1180_mOsm/kg	GR_1808_mOsm/kg	GR_pH_4	GR_pH_5.4	GR_pH_6.7	GR_pH_7.3	maxOD_lowest_osmolality	maxOD_892_mOsm/kg	maxOD_1180_mOsm/kg	maxOD_1808_mOsm/kg	maxOD_pH_4	maxOD_pH_5.4	maxOD_pH_6.7	maxOD_pH_7.3
Acidaminococcus intestini D21 HM-81	Firmicutes	Negativicutes	Acidaminococcales	Acidaminococcaceae	Acidaminococcus	Acidaminococcus intestini	1	0.388881	0	0	0	0.0999574	0.958344	1	1	0.755843	0	0	0	0.261538	0.914188	1
Anaerostipes caccae 3_2_56FAA HM-220	Firmicutes	Clostridia	Lachnospirales	Lachnospiraceae	Anaerostipes	Anaerostipes caccae	1	0.688369	0.217174	0	0	0.503631	1	0.857861	1	0.831411	0.410234	0	0	1	0.931561	0.735457
Bacillus sp. 7_6_55CFAA_CT2 HM-231	Firmicutes	Bacilli	Bacillales	Bacillaceae	Bacillus	Bacillus cereus group	1	0.578026	0.424369	0.123463	0	0	0.523032	1	1	0.984402	0.861698	0.318891	0	0	0.873496	1
Bacteroides caccae ATCC 43185	Bacteroidota	Bacteroidia	Bacteroidales	Bacteroidaceae	Bacteroides	Bacteroides caccae	1	0.907776	0.397315	0	0	0.18302	0.805579	1	1	0.905831	0.589812	0	0	0.382232	0.940879	1
Bacteroides caccae CL03T12C61 HM-728	Bacteroidota	Bacteroidia	Bacteroidales	Bacteroidaceae	Bacteroides	Bacteroides caccae	1	0.165658	0	0	0	0.439755	0.990025	1	1	0.418632	0	0	0	0.691044	1	0.989832
Bacteroides cellulosilyticus CRE21 DSM 14838	Bacteroidota	Bacteroidia	Bacteroidales	Bacteroidaceae	Bacteroides	Bacteroides cellulosilyticus	1	0.499998	0	0	0	0.489841	1	0.677813	1	0.616709	0	0	0	0.820008	0.96228	1
Bacteroides eggerthii ATCC 27754	Bacteroidota	Bacteroidia	Bacteroidales	Bacteroidaceae	Bacteroides	Bacteroides eggerthii	1	0	0	0	0	0.0984805	1	0.574481	1	0	0	0	0	0.0867521	1	0.681197
Bacteroides fragilis ATCC 25285	Bacteroidota	Bacteroidia	Bacteroidales	Bacteroidaceae	Bacteroides	Bacteroides fragilis	1	0.749499	0.220086	0	0	0.137057	0.865114	1	1	0.876686	0.466281	0	0	0.33375	0.982516	1
Bacteroides fragilis CL07T12C05 HM-710	Bacteroidota	Bacteroidia	Bacteroidales	Bacteroidaceae	Bacteroides	Bacteroides fragilis	1	0.379459	0.381498	0	0	0.133615	0.732658	1	1	0.621529	0.0373672	0	0	0.0377358	1	0.899371
Bacteroides ovatus 3_8_47FAA HM-222	Bacteroidota	Bacteroidia	Bacteroidales	Bacteroidaceae	Bacteroides	Bacteroides ovatus	1	0.813075	0	0	0	0.285067	1	0.175961	1	0.914344	0	0	0	0.537042	1	0.479677
Bacteroides ovatus ATCC 8483	Bacteroidota	Bacteroidia	Bacteroidales	Bacteroidaceae	Bacteroides	Bacteroides ovatus	1	0.410781	0	0	0	0.275527	1	0.724234	1	0.632309	0	0	0	0.568635	1	0.969161
Bacteroides sp. 4_1_36 HM-258	Bacteroidota	Bacteroidia	Bacteroidales	Bacteroidaceae	Bacteroides	unclassified Bacteroides	1	0.47775	0	0	0	0.155619	1	0.680431	1	0.698644	0	0	0	0.336972	1	0.89083
Bacteroides thetaiotaomicron 3731	Bacteroidota	Bacteroidia	Bacteroidales	Bacteroidaceae	Bacteroides	Bacteroides thetaiotaomicron	0.298604	1	0.229826	0	0	0.0483045	0.387624	1	0.970647	1	0.586567	0	0	0.343741	0.699578	1
Bacteroides thetaiotaomicron VPI 5482	Bacteroidota	Bacteroidia	Bacteroidales	Bacteroidaceae	Bacteroides	Bacteroides thetaiotaomicron	0.726233	1	0.461204	0	0	0.237078	0.805166	1	0.93492	1	0.628503	0	0	0.354976	0.890699	1
Bacteroides xylanisolvens XB1A DSM 18836	Bacteroidota	Bacteroidia	Bacteroidales	Bacteroidaceae	Bacteroides	Bacteroides xylanisolvens	1	0.830512	0	0	0	0.397721	0.881784	1	1	0.933355	0	0	0	0.750947	1	0.996212
Bifidobacterium breve S1 ATCC 15700	Actinobacteriota	Actinobacteria	Bifidobacteriales	Bifidobacteriaceae	Bifidobacterium	Bifidobacterium breve	0.982881	0.56557	1	0.477614	0	0.26548	0.890176	1	0.925409	0.704524	1	0.926372	0	0.50952	0.893865	1
Bifidobacterium dentium ATCC 27678	Actinobacteriota	Actinobacteria	Bifidobacteriales	Bifidobacteriaceae	Bifidobacterium	Bifidobacterium dentium	1	0.383702	0	0	0	0.638162	1	0.77964	1	0.509046	0	0	0	0.899362	1	0.927942
Bifidobacterium longum NCC2705	Actinobacteriota	Actinobacteria	Bifidobacteriales	Bifidobacteriaceae	Bifidobacterium	Bifidobacterium longum	1	0.0117038	0.23377	0.0493756	0	0.338831	0.671335	1	0.792839	0.0440466	1	0.287582	0	0.507688	0.95131	1
Bifidobacterium longum subsp. Infantis ATCC 15697	Actinobacteriota	Actinobacteria	Bifidobacteriales	Bifidobacteriaceae	Bifidobacterium	Bifidobacterium longum subsp. Infantis	1	0	0	0	0	0.383683	0.496826	1	1	0	0	0	0	0.687834	0.756016	1
Blautia producta ATCC 27340	Firmicutes	Clostridia	Lachnospirales	Lachnospiraceae	Blautia	Blautia producta	NA	1	0.36753	0	0	0.18263	0.807856	1	NA	1	0.805143	0	0	0.448071	0.98037	1
Catenibacterium mitsuokai RCA14-39 DSM 15897	Firmicutes	Bacilli	Erysipelotrichales	Erysipelatoclostridiaceae	Catenibacterium	Catenibacterium mitsuokai	1	0.26754	0.581623	0.190823	0	0.360292	1	0.203192	1	0.0342799	0.837299	0.271169	0	0.0309202	1	0.187485
Citrobacter portucalensis 30_2 HM-34	Proteobacteria	Gammaproteobacteria	Enterobacterales	Enterobacteriaceae	Citrobacter	Citrobacter freundii complex	0.905262	1	0.906921	0.571289	0	0.0294458	0.812325	1	0.882856	0.954261	1	0.881211	0	0.0597632	0.866979	1
Citrobacter portucalensis 4_7_47CFAA HM-299	Proteobacteria	Gammaproteobacteria	Enterobacterales	Enterobacteriaceae	Citrobacter	Citrobacter freundii complex	1	0.961551	0.713641	0.214917	0	0.0265669	0.71379	1	1	0.916965	0.828853	0.517324	0	0.0905701	0.892381	1
Citrobacter youngae ATCC 29220	Proteobacteria	Gammaproteobacteria	Enterobacterales	Enterobacteriaceae	Citrobacter	Citrobacter youngae	1	0.494175	0.42058	0.263099	0	0.0248546	0.720145	1	1	0.875543	0.797395	0.393874	0	0.0756103	0.948566	1
Clostridium sporogenes ATCC 15579	Firmicutes	Clostridia	Clostridiales	Clostridiaceae	Clostridium sensu stricto 1	Clostridium sporogenes	1	0.699642	0.508723	0.167091	0	0.745941	0.891893	1	0.930951	1	0.900591	0.765449	0	0.734959	1	0.87278
Collinsella aerofaciens ATCC 25986	Actinobacteriota	Coriobacteriia	Coriobacteriales	Coriobacteriaceae	Collinsella	Collinsella aerofaciens	1	0.602356	0	0	0	0.438969	0.620059	1	1	0.630927	0	0	0	0.755562	0.92707	1
Desulfovibrio vulgaris DSM 644	Desulfobacterota	Desulfovibrionia	Desulfovibrionales	Desulfovibrionaceae	Desulfovibrio	Desulfovibrio vulgaris	1	0.667015	0.477873	0.217521	0	0.7734	1	0.830034	1	0.919398	0.800413	0.654562	0	0.908583	1	0.868313
Edwardsiella tarda ATCC 23685	Proteobacteria	Gammaproteobacteria	Enterobacterales	Hafniaceae	Edwardsiella	Edwardsiella tarda	1	0.833831	0.369402	0.766967	0	0.0306053	0.653061	1	1	0.967315	0.711186	0.96027	0	0.138453	0.965928	1
Eggerthella lenta 1899 B ATCC 25559	Actinobacteriota	Coriobacteriia	Coriobacteriales	Eggerthellaceae	Eggerthella	Eggerthella lenta	0.766233	0.383824	1	0	0	1	0.750182	0.635374	0.441092	0.227011	1	0	0	0.314417	0.769939	1
Enterobacter cancerogenus ATCC 35316	Proteobacteria	Gammaproteobacteria	Enterobacterales	Enterobacteriaceae	Enterobacter	Enterobacter cancerogenus	1	0.788318	0.712568	0.248919	0	0.0110455	0.684378	1	1	0.809485	0.653509	0.398575	0	0.0358382	0.726012	1
Enterococcus faecalis TX1322 HM-202	Firmicutes	Bacilli	Lactobacillales	Enterococcaceae	Enterococcus	Enterococcus faecalis	1	0.800965	0.644819	0.345805	0	0.148458	0.807974	1	1	0.970902	0.952944	0.856786	0	0.477635	0.880209	1
Enterococcus faecium TX1330 HM-204	Firmicutes	Bacilli	Lactobacillales	Enterococcaceae	Enterococcus	Enterococcus faecium	1	0.951961	0.835564	0.53789	0	0.233772	0.897356	1	1	0.993877	0.99317	0.855393	0	0.949731	1	0.996025
Escherichia coli BW25113	Proteobacteria	Gammaproteobacteria	Enterobacterales	Enterobacteriaceae	Escherichia-Shigella	Escherichia coli	1	0.792699	0.692153	0.332256	0	0.267085	0.930873	1	1	0.869882	0.814619	0.627481	0	0.134188	0.96744	1
Escherichia fergusonii NM84	Proteobacteria	Gammaproteobacteria	Enterobacterales	Enterobacteriaceae	Escherichia-Shigella	Escherichia fergusonii	1	0.779379	0.690282	0.393449	0	0.0269769	0.911008	1	1	0.990461	0.954112	0.808714	0	0.198094	0.975176	1
Eubacterium ventriosum VPI 1013B ATCC 27560	Firmicutes	Clostridia	Lachnospirales	Lachnospiraceae	[Eubacterium] ventriosum group	Eubacterium ventriosum	1	0.427381	0	0	0	0.097745	0.898362	1	1	0.754246	0	0	0	0.251305	0.90637	1
Facklamia hominis CCUG 36813	Firmicutes	Bacilli	Lactobacillales	Aerococcaceae	Facklamia	Facklamia hominis	0.469552	1	0.949846	0.692262	0	0.523247	1	0.487225	1	0.342799	0.397566	0.308316	0	0.216495	0.731959	1
Fusobacterium nucleatum subsp. Animalis D11 HM-75	Fusobacteriota	Fusobacteriia	Fusobacteriales	Fusobacteriaceae	Fusobacterium	Fusobacterium nucleatum	1	0	0	0	0	1	0.55189	0	1	0	0	0	0	1	0.504094	0
Granulicatella adiacens GaD ATCC 49175	Firmicutes	Bacilli	Lactobacillales	Carnobacteriaceae	Granulicatella	Granulicatella adiacens	0.746395	1	0	0	0	0.0105186	1	0.450799	1	0.877526	0	0	0	0.0734542	1	0.979544
Holdemanella biformis VPI C17-5 ATCC 27806	Firmicutes	Bacilli	Erysipelotrichales	Erysipelotrichaceae	Holdemanella	Holdemanella biformis	1	0	0	0	0	0.0619179	1	0.816339	1	0	0	0	0	0.236142	1	0.86721
Intestinibacter bartlettii ATCC BAA 827	Firmicutes	Clostridia	Peptostreptococcales-Tissierellales	Peptostreptococcaceae	Intestinibacter	Intestinibacter bartlettii	1	0	0	0	0	0	0.631933	1	1	0	0	0	0	0	1	0.917613
Klebsiella variicola NM43	Proteobacteria	Gammaproteobacteria	Enterobacterales	Enterobacteriaceae	Klebsiella	Klebsiella variicola	1	0.839688	0.717586	0.347485	0	0.398279	0.632164	1	0.971685	0.953729	1	0.757366	0	0.582976	0.983292	1
Lachnospira eligens C15-B4 ATCC 27750	Firmicutes	Clostridia	Lachnospirales	Lachnospiraceae	[Eubacterium] eligens group	Lachnospira eligens	1	0	0	0	NA	NA	NA	NA	1	0	0	0	NA	NA	NA	NA
Lacrimispora saccharolytica WM1 ATCC 35040	Firmicutes	Clostridia	Lachnospirales	Lachnospiraceae	Lachnoclostridium	Lacrimispora saccharolytica	1	0.433962	0.161379	0	0	0.186498	1	0.846305	1	0.903046	0.404193	0	0	0.559004	1	0.997613
Lacticaseibacillus rhamnosus GG ATCC 53103	Firmicutes	Bacilli	Lactobacillales	Lactobacillaceae	Lacticaseibacillus	Lacticaseibacillus rhamnosus	1	0.91515	0.644916	0.0620646	0.105463	0.74574	1	0.890099	0.996237	1	0.902791	0.385387	0.332208	0.888889	0.996624	1
Lactiplantibacillus plantarum A138	Firmicutes	Bacilli	Lactobacillales	Lactobacillaceae	Lactiplantibacillus	Lactiplantibacillus plantarum	1	0.948311	0.804236	0.449753	0.134268	0.624063	1	0.835319	1	0.96074	0.908581	0.808469	0.556228	0.879181	1	0.965398
Lactiplantibacillus plantarum WCFS1 ATCC BAA-7	Firmicutes	Bacilli	Lactobacillales	Lactobacillaceae	Lactiplantibacillus	Lactiplantibacillus plantarum	1	0.864284	0.748045	0.653745	0.102463	0.821566	0.798604	1	1	0.993019	0.969584	0.732486	0.362736	0.960609	0.966892	1
Lactobacillus intestinalis NM61	Firmicutes	Bacilli	Lactobacillales	Lactobacillaceae	Lactobacillus	Lactobacillus intestinalis	1	0.0713333	0	0	0	0.481317	1	0	1	0.215619	0	0	0	0.560241	1	0
Lactobacillus johnsonii NM60	Firmicutes	Bacilli	Lactobacillales	Lactobacillaceae	Lactobacillus	Lactobacillus johnsonii	0.412669	0.691677	1	0	0	0.911212	1	0.45874	0.739247	0.90233	1	0	0	1	0.640884	0.43232
Ligilactobacillus murinus strain 1 NM28	Firmicutes	Bacilli	Lactobacillales	Lactobacillaceae	Ligilactobacillus	Ligilactobacillus murinus	1	0.31471	0.233099	0.210984	0.128783	0.351185	1	0.310272	1	0.726209	0.662766	0.779489	0.146582	0.828299	1	0.67186
Ligilactobacillus murinus strain 2 NM26	Firmicutes	Bacilli	Lactobacillales	Lactobacillaceae	Ligilactobacillus	Ligilactobacillus murinus	1	0.560603	0.297864	0.067311	0.178795	0.24186	0.926449	1	1	0.896405	0.664052	0.30915	0.534176	0.556851	1	0.981212
Ligilactobacillus ruminis ATCC 25644	Firmicutes	Bacilli	Lactobacillales	Lactobacillaceae	Ligilactobacillus	Ligilactobacillus ruminis	1	0	0	0	0	1	0.261078	0	1	0	0	0	0	1	0.550159	0
Limosilactobacillus reuteri strain NM11	Firmicutes	Bacilli	Lactobacillales	Lactobacillaceae	Limosilactobacillus	Limosilactobacillus reuteri	1	0.906759	0.475963	0	0.478812	1	0.963285	0.836174	1	0.913947	0.637982	0	0.922649	0.848541	0.803613	1
Limosilactobacillus reuteri strain 2 NM12	Firmicutes	Bacilli	Lactobacillales	Lactobacillaceae	Limosilactobacillus	Limosilactobacillus reuteri	1	0.810086	0.622349	0	0.526875	0.878761	1	0.350622	1	0.81197	0.623941	0	1	0.869481	0.76646	0.233153
Olsenella uli ATCC 49627	Actinobacteriota	Coriobacteriia	Coriobacteriales	Atopobiaceae	Olsenella	Olsenella uli	NA	NA	NA	NA	0	1	0	0	NA	NA	NA	NA	0	1	0	0
Parabacteroides distasonis ATCC 8503	Bacteroidota	Bacteroidia	Bacteroidales	Tannerellaceae	Parabacteroides	Parabacteroides distasonis	0.729736	1	0.298764	0	0	0.257498	0.591	1	1	0.918361	0.510166	0	0	0.0494408	0.942613	1
Peptostreptococcus anaerobius VPI 4330	Firmicutes	Clostridia	Peptostreptococcales-Tissierellales	Peptostreptococcaceae	Peptostreptococcus	Peptostreptococcus anaerobius	1	0.343887	0.161412	0.207951	0	0.397108	1	0.226654	0.960195	0.857839	0.768481	1	0	1	0.831663	0.633267
Phocaeicola dorei 5_1_36/D4 HM-29	Bacteroidota	Bacteroidia	Bacteroidales	Bacteroidaceae	Bacteroides	Phocaeicola dorei	1	0.438839	0.215474	0	0	0.151593	1	0.783301	1	0.693338	0.39605	0	0	0.158503	0.929252	1
Phocaeicola sartorii NM22	Bacteroidota	Bacteroidia	Bacteroidales	Bacteroidaceae	Bacteroides	Phocaeicola sartorii	1	0	0	0	0	0.171631	1	0	1	0	0	0	0	0.60107	1	0
Phocaeicola vulgatus ATCC 8482	Bacteroidota	Bacteroidia	Bacteroidales	Bacteroidaceae	Bacteroides	Phocaeicola vulgatus	1	0.479528	0.761172	0	0	0.243977	0.260117	1	1	0.631785	0.449313	0	0	0.149883	1	0.796253
Prevotella buccae D17	Bacteroidota	Bacteroidia	Bacteroidales	Prevotellaceae	Prevotella	Prevotella buccae	1	0	0	0	0	0.132647	1	0.913973	1	0	0	0	0	0.190135	0.770658	1
Prevotella buccalis ATCC 35310	Bacteroidota	Bacteroidia	Bacteroidales	Prevotellaceae	Prevotella	Prevotella buccalis	1	0.143171	0	0	0	0.0798561	0.895937	1	1	0.286494	0	0	0	0.232174	0.905069	1
Prevotella copri CB7 DSM 18205	Bacteroidota	Bacteroidia	Bacteroidales	Prevotellaceae	Prevotella	Prevotella copri	1	0	0	0	0	0.0380698	0.361386	1	1	0	0	0	0	0.234496	0.788033	1
Prevotella oralis CC98A HM-1054	Bacteroidota	Bacteroidia	Bacteroidales	Prevotellaceae	Prevotella	Prevotella oralis	1	0	0	0	0	0	0.990637	1	1	0	0	0	0	0	0.869932	1
Proteus penneri CDC 4732-68 ATCC 35198	Proteobacteria	Gammaproteobacteria	Enterobacterales	Morganellaceae	Proteus	Proteus penneri	1	0.981451	0.762741	0.364668	0	0.0419769	0.738912	1	0.858477	1	0.923132	0.479885	0	0.110183	0.819561	1
Providencia stuartii ATCC 25827	Proteobacteria	Gammaproteobacteria	Enterobacterales	Morganellaceae	Providencia	Providencia stuartii	1	0.988617	0.749929	0.357747	0	0	0.619107	1	0.877751	1	0.977311	0.775821	0	0	0.997837	1
Streptococcus parasanguinis CC87K HM-1060	Firmicutes	Bacilli	Lactobacillales	Streptococcaceae	Streptococcus	Streptococcus parasanguinis	1	0.809537	0.439476	0.630324	0	0	1	0.948534	1	0.760813	0.71175	0.362169	0	0	0.956118	1
Streptococcus sanguinis CC94A HM-1061	Firmicutes	Bacilli	Lactobacillales	Streptococcaceae	Streptococcus	Streptococcus sanguinis	1	0.328644	0.109331	0.448755	0	0	0.99925	1	1	0.593023	0.302326	0.404449	0	0	1	0.955757
Varibaculum cambriense DSM 15806	Actinobacteriota	Actinobacteria	Actinomycetales	Actinomycetaceae	Varibaculum	Varibaculum cambriense	1	0.444274	0	0	0	0	1	0.910938	1	0.571856	0	0	0	0	0.959923	1
Veillonella dispar ATCC 17748	Firmicutes	Negativicutes	Veillonellales-Selenomonadales	Veillonellaceae	Veillonella	Veillonella dispar	1	0.750207	0	0	0	0.47924	1	0.894596	1	0.752941	0	0	0	0.322974	1	0.861265
Veillonella sp. 6_1_27 HM-49	Firmicutes	Negativicutes	Veillonellales-Selenomonadales	Veillonellaceae	Veillonella	Veillonella sp.	1	0.46897	0	0	0	1	0.659883	0.585889	1	0.528986	0	0	0	1	0.997602	0.465228
Akkermansia muciniphila ATCC BAA-835	Verrucomicrobiota	Verrucomicrobiae	Verrucomicrobiales	Akkermansiaceae	Akkermansia	Akkermansia muciniphila	1	0	0	0	0	0.292223	0.704678	1	1	0	0	0	0	0.343851	0.978107	1
Bifidobacterium pseudolongum NM87	Actinobacteriota	Actinobacteria	Bifidobacteriales	Bifidobacteriaceae	Bifidobacterium	Bifidobacterium pseudolongum	1	0.065353	0	0	0	0.646802	1	0	1	0.261869	0	0	0	0.892119	1	0
Lactiplantibacillus plantarum HA-119	Firmicutes	Bacilli	Lactobacillales	Lactobacillaceae	Lactiplantibacillus	Lactiplantibacillus plantarum	0.959539	1	0.913113	0.668394	0.141337	0.849931	1	0.980391	0.925678	0.925678	1	0.479836	1	0.756969	0.756969	0.574714
Mitsuokella multacida A 405-1 ATCC 27723	Firmicutes	Negativicutes	Veillonellales-Selenomonadales	Selenomonadaceae	Mitsuokella	Mitsuokella multacida	1	0.258357	0.0547803	0	0	0.215348	1	0.614154	1	0.4264	0.157186	0	0	0.242121	1	0.144072
Providencia rustigianii CDC 132-68 ATCC 33673	Proteobacteria	Gammaproteobacteria	Enterobacterales	Morganellaceae	Providencia	Providencia rustigianii	1	0.55302	0.224704	0.137125	0	0	0.779461	1	0.952244	1	0.994246	0.318182	0	0	0.918844	1
Bacteroides fragilis 3_1_12 BEI HM-20	Bacteroidota	Bacteroidia	Bacteroidales	Bacteroidaceae	Bacteroides	Bacteroides fragilis	1	0.566771	0.419777	0	0	0.17767	1	0.535156	0.986959	1	0.599896	0	0	0.519274	1	0.779592
Clostridium symbiosum WAL-14673 HM-319	Firmicutes	Clostridia	Clostridiales	Clostridiaceae	Clostridium sensu stricto 1	[Clostridium] symbiosum	1	0.78969	0	0	0	0.630888	1	0.801258	1	0.852025	0	0	0	0.466764	1	0.859789
Clostridioides difficile M68	Firmicutes	Clostridia	Peptostreptococcales-Tissierellales	Peptostreptococcaceae	Clostridioides	Clostridioides difficile	1	0.199009	0.235726	0	0	0.387298	1	0	0.96211	0.397845	1	0	0	0.565465	1	0
Enterocloster citroniae WAL-17108 HM-315	Firmicutes	Clostridia	Lachnospirales	Lachnospiraceae	Lachnoclostridium	Enterocloster citroniae	1	0.420957	0	0	0	1	0.959853	0.48118	1	0.77621	0	0	0	0.938088	1	0.527429
Fusobacterium ulcerans 12_1B HM-57	Fusobacteriota	Fusobacteriia	Fusobacteriales	Fusobacteriaceae	Fusobacterium	Fusobacterium ulcerans	1	0.720411	0.476258	0	0	0.275207	1	0.950779	0.907447	0.872472	1	0	0	0.630917	0.993849	1
Escherichia coli LF82	Proteobacteria	Gammaproteobacteria	Enterobacterales	Enterobacteriaceae	Escherichia-Shigella	Escherichia coli	1	0.966227	0.893917	0.605212	0	0.207376	0.803134	1	0.942632	1	0.993203	0.798532	0	0.16104	0.894583	1
